# Immediate early proteins of herpes simplex virus transiently repress viral transcription before subsequent activation

**DOI:** 10.1101/2022.06.13.495981

**Authors:** Laura E.M. Dunn, Claire H. Birkenheuer, Rachel Dufour, Joel D. Baines

## Abstract

Herpes simplex virus 1 (HSV-1) utilizes cellular RNA polymerase II (Pol) to transcribe its genes in one of two phases. In the latent phase, viral transcription is highly restricted but during the productive lytic phase, more than 80 genes are expressed in a temporally coordinated cascade. In this study, we used precision nuclear Run On followed by deep Sequencing (PRO-Seq) to characterize early viral transcriptional events using HSV-1 immediate early (IE) gene mutants, corresponding genetically repaired viruses, and wild type virus. Unexpectedly, in the absence of the IE genes ICP4, ICP22 or ICP0 at 1.5 hpi we observed high levels of aberrant transcriptional activity across the mutant viral genomes, but substantially less on either wild type or the congenic repaired virus genomes. This feature was particularly prominent in the absence of ICP4 expression. Cycloheximide treatment during infection with both the ICP4 and ICP22 mutants and their respective genetic repairs did not alter the relative distribution of Pol activity, but increased overall activity across both viral genomes, indicating that both virion components and at least some *de novo* protein synthesis were required for full repression. Overall, these data reveal that prior to their role in transcriptional activation, IE gene products and virion components first repress transcription and that the HSV-1 lytic transcriptional cascade is mediated through subsequent de-repression steps.

**Importance:** Herpes simplex virus 1 (HSV-1) transcription during productive replication is believed to comprise a series of activation steps leading to a specific sequence of gene expression. Here we show that virion components and immediate early (IE) gene products ICP0, ICP4 and ICP22 first repress viral gene transcription to varying degrees before subsequently activating specific gene subsets. It follows that the entire HSV transcriptional program involves a series of steps to sequentially reverse this repression. This previously uncharacterized repressive activity of IE genes very early in infection may represent an important checkpoint allowing HSV-1 to orchestrate either the robust lytic transcriptional cascade or the more restricted transcriptional program during latency.
