## Appendix 2 for "Immediate early proteins of herpes simplex virus transiently repress viral transcription before subsequent activation"

### Sheet: n12CHXVn12noCHX
Gene	baseMean	log2FoldChange	lfcSE	stat	pvalue	padj
UL1	560.573	0.579721	0.563019	1.02967	0.303167	0.425639
UL2	332.662	0.521089	0.614995	0.847306	0.396824	0.523707
UL3	277.025	0.653732	0.562399	1.1624	0.245074	0.360488
UL4	69.7774	0.77042	0.406272	1.89632	0.0579184	0.107089
UL5	298.323	0.724118	0.528611	1.36985	0.170734	0.268838
UL6	690.767	0.634848	0.555452	1.14294	0.253063	0.369845
UL7	247.096	0.675461	0.53457	1.26356	0.206389	0.313785
UL8	286.498	0.905185	0.493017	1.83601	0.0663561	0.120586
UL9	647.282	0.70527	0.478044	1.47533	0.140125	0.228096
UL10	615.709	0.726595	0.537874	1.35086	0.176739	0.276665
UL11	241.016	0.726142	0.567195	1.28023	0.200463	0.306379
UL12.5	386.661	0.724297	0.594984	1.21734	0.223475	0.334985
UL12	456.393	0.74836	0.575036	1.30141	0.193117	0.297313
UL13	676.99	0.681784	0.589269	1.157	0.247272	0.363202
UL14	727.16	0.708618	0.584062	1.21326	0.225031	0.336929
UL15	506.272	0.803688	0.554199	1.45018	0.147009	0.237397
UL16	228.654	0.51186	0.471717	1.0851	0.277878	0.397813
UL17	538.25	0.658204	0.535488	1.22917	0.21901	0.329568
UL15.5	56.1249	0.744325	0.444722	1.67368	0.0941927	0.162867
UL18	244.251	0.491735	0.58348	0.842762	0.399361	0.526158
UL19	1958.78	0.473013	0.578166	0.818127	0.413285	0.539485
UL20	2034.96	0.492942	0.582392	0.84641	0.397324	0.524245
UL20.5	2228.1	0.520449	0.568778	0.915031	0.360175	0.486512
UL21	161.949	0.634201	0.699441	0.906726	0.364552	0.49125
UL22	354.761	0.657229	0.576968	1.13911	0.254658	0.371587
UL23	91.103	0.907117	0.323176	2.80688	0.00500234	0.0116709
UL24	1194.36	0.662268	0.534788	1.23837	0.215577	0.325206
UL25	806.98	0.613262	0.553846	1.10728	0.268173	0.387123
UL26	573.459	0.630994	0.571167	1.10474	0.26927	0.388453
UL26.5	361.361	0.66402	0.536391	1.23794	0.215739	0.325348
UL27	530.272	0.689454	0.523554	1.31687	0.187881	0.290941
UL28	811.212	0.714283	0.514731	1.38768	0.165234	0.261733
UL29	499.936	0.926149	0.514032	1.80173	0.0715872	0.128663
UL30	352.778	0.813685	0.542994	1.49851	0.134	0.219712
UL31	228.621	0.438245	0.621029	0.705675	0.48039	0.602937
UL32	561.702	0.490963	0.504423	0.973316	0.330396	0.455379
UL33	892.778	0.576086	0.525405	1.09646	0.272877	0.39241
UL34	664.651	0.634017	0.488606	1.2976	0.194424	0.298889
UL35	160.298	0.531803	0.511349	1.04	0.29834	0.420491
UL36	1261.78	0.73836	0.54772	1.34806	0.177639	0.277876
UL37	380.434	0.732311	0.543925	1.34634	0.178192	0.278528
UL38	481.094	0.650454	0.529401	1.22866	0.219199	0.329717
UL39	1085.17	1.12294	0.499146	2.24972	0.0244668	0.0496942
UL40	266.359	1.10397	0.463418	2.38224	0.0172075	0.0361213
UL41	358.455	0.434482	0.523998	0.829166	0.407011	0.533363
UL42	1063.22	0.5529	0.566663	0.975712	0.329207	0.454134
UL43	360.262	0.735119	0.509843	1.44185	0.149344	0.240435
UL43.5	211.698	0.492383	0.591461	0.832486	0.405135	0.531611
UL44	1082.88	0.66622	0.516401	1.29012	0.197008	0.302207
UL45	184.402	0.543969	0.5225	1.04109	0.297835	0.419965
UL46	768.763	0.62191	0.492387	1.26305	0.206571	0.31402
UL47	2299.04	0.692339	0.518435	1.33544	0.181732	0.282887
UL48	1272.79	0.675629	0.525915	1.28467	0.198906	0.304487
UL49	338.021	0.60735	0.55278	1.09872	0.271891	0.391385
UL49A	658.035	0.512058	0.544507	0.940408	0.347008	0.47281
UL50	161.164	0.947323	0.535832	1.76795	0.0770696	0.136866
UL51	170.052	0.486937	0.494452	0.984802	0.324722	0.449158
UL52	532.977	0.624188	0.507004	1.23113	0.218274	0.328703
UL53	100.558	0.910996	0.383976	2.37253	0.0176665	0.0369975
UL53alternate	86.848	0.976841	0.413076	2.3648	0.01804	0.0376948
UL54	823.588	1.65706	0.299543	5.53194	3.16716e-08	1.36677e-07
UL55	186.583	1.94634	0.259077	7.51257	5.79768e-14	3.87415e-13
UL56	135.648	0.54702	0.669862	0.816616	0.414148	0.540267
LAT	5868.91	0.83615	0.225152	3.71372	0.000204238	0.000591032
α0	16471.3	1.07062	0.299238	3.57784	0.000346452	0.000972389
γ34.5	161.262	0.724087	0.5091	1.42229	0.154942	0.248081
L/ST	5137.02	0.844815	0.11263	7.50078	6.34383e-14	4.23119e-13
α4	8427.97	1.53477	0.26765	5.73423	9.7959e-09	4.42067e-08
US1	3249.34	1.84596	0.313658	5.88525	3.97452e-09	1.85898e-08
US2	287.601	0.666314	0.445772	1.49474	0.134982	0.221044
US3	317.497	1.13108	0.495772	2.28146	0.0225215	0.0461227
US4	68.9414	0.616179	0.386919	1.59252	0.111267	0.18794
US5	755.103	0.686802	0.534535	1.28486	0.198841	0.304437
US6	671.029	0.697593	0.550989	1.26607	0.205487	0.312588
US7	347.569	0.652801	0.593232	1.10041	0.271152	0.390538
US8	784.214	0.512028	0.509578	1.00481	0.314989	0.438409
US8A	289.03	0.502647	0.608224	0.826418	0.408567	0.534692
US9	90.9715	0.609089	0.659638	0.923369	0.355815	0.481737
US10	1672.01	1.82689	0.432861	4.2205	2.43763e-05	7.91256e-05
US11	2683.62	1.5895	0.435052	3.65358	0.000258605	0.000737767
US12	2833	1.61095	0.427605	3.76739	0.000164961	0.000482343

### Sheet: n12repairnCHXVn12repairnoCHX
Gene	baseMean	log2FoldChange	lfcSE	stat	pvalue	padj
UL1	560.573	1.08999	0.56529	1.9282	0.0538305	0.110715
UL2	332.662	0.980048	0.618181	1.58537	0.112881	0.206837
UL3	277.025	1.20423	0.566969	2.12398	0.0336714	0.0737619
UL4	69.7774	1.2119	0.447591	2.70761	0.00677703	0.0176992
UL5	298.323	1.04787	0.536661	1.95257	0.0508712	0.105341
UL6	690.767	1.07641	0.557352	1.9313	0.0534456	0.110031
UL7	247.096	0.930088	0.539251	1.72478	0.0845674	0.162481
UL8	286.498	1.16357	0.500082	2.32676	0.0199781	0.0465793
UL9	647.282	1.26082	0.481342	2.61939	0.00880875	0.0224581
UL10	615.709	0.979943	0.539652	1.81588	0.069389	0.137652
UL11	241.016	1.18092	0.574637	2.05506	0.0398728	0.085479
UL12.5	386.661	1.06554	0.598809	1.77944	0.0751678	0.147292
UL12	456.393	1.09618	0.57845	1.89503	0.0580887	0.118284
UL13	676.99	1.08825	0.591165	1.84086	0.0656426	0.131254
UL14	727.16	1.04461	0.585811	1.78318	0.0745563	0.146328
UL15	506.272	1.1466	0.557438	2.05691	0.0396952	0.085185
UL16	228.654	1.10776	0.479544	2.31004	0.0208862	0.0484359
UL17	538.25	1.08959	0.538424	2.02367	0.0430044	0.0911975
UL15.5	56.1249	0.938317	0.47814	1.96243	0.0497122	0.103284
UL18	244.251	0.966311	0.586544	1.64747	0.0994623	0.186302
UL19	1958.78	0.914094	0.579116	1.57843	0.114467	0.20917
UL20	2034.96	0.91432	0.583307	1.56747	0.117004	0.212934
UL20.5	2228.1	0.897613	0.569671	1.57567	0.115102	0.210213
UL21	161.949	1.07214	0.711292	1.50732	0.131729	0.234521
UL22	354.761	0.98042	0.581959	1.68469	0.0920485	0.174635
UL23	91.103	1.31382	0.367456	3.57546	0.000349607	0.00114955
UL24	1194.36	0.948826	0.536295	1.76923	0.0768563	0.149973
UL25	806.98	0.950473	0.555551	1.71087	0.0871059	0.16662
UL26	573.459	0.927479	0.573637	1.61684	0.105913	0.196289
UL26.5	361.361	0.848553	0.53977	1.57206	0.115936	0.21139
UL27	530.272	0.974611	0.52705	1.84918	0.0644315	0.1292
UL28	811.212	1.06128	0.516833	2.05342	0.0400315	0.0857942
UL29	499.936	0.773614	0.518852	1.49101	0.135959	0.240641
UL30	352.778	1.10944	0.547546	2.0262	0.0427441	0.0907893
UL31	228.621	1.18206	0.625634	1.88938	0.0588412	0.119569
UL32	561.702	1.14479	0.508222	2.25255	0.0242876	0.0553399
UL33	892.778	1.0977	0.527695	2.08018	0.037509	0.08106
UL34	664.651	1.06615	0.491994	2.167	0.0302349	0.0670812
UL35	160.298	0.970786	0.51652	1.87947	0.0601797	0.121869
UL36	1261.78	1.12425	0.548394	2.05008	0.0403567	0.0863845
UL37	380.434	0.959198	0.54662	1.75478	0.0792971	0.15389
UL38	481.094	1.32211	0.533188	2.47964	0.0131517	0.0320925
UL39	1085.17	1.18469	0.501512	2.36224	0.0181647	0.0427878
UL40	266.359	1.22963	0.476024	2.58313	0.00979074	0.0246673
UL41	358.455	0.871452	0.527539	1.65192	0.0985508	0.184893
UL42	1063.22	1.11568	0.56852	1.96242	0.0497132	0.103284
UL43	360.262	0.917365	0.513554	1.78631	0.0740494	0.145429
UL43.5	211.698	1.05021	0.594647	1.76611	0.0773781	0.150819
UL44	1082.88	1.02224	0.517348	1.97593	0.0481627	0.100552
UL45	184.402	1.21792	0.531131	2.29306	0.0218445	0.0504048
UL46	768.763	1.1363	0.49317	2.30407	0.0212189	0.0491147
UL47	2299.04	1.05539	0.518611	2.03502	0.0418485	0.0891053
UL48	1272.79	1.17344	0.52894	2.21847	0.0265227	0.0598268
UL49	338.021	1.05705	0.555229	1.90381	0.056935	0.116152
UL49A	658.035	1.13393	0.546277	2.07573	0.0379186	0.0818373
UL50	161.164	0.71702	0.539632	1.32872	0.18394	0.307192
UL51	170.052	0.766153	0.504591	1.51836	0.128923	0.230358
UL52	532.977	1.13914	0.510325	2.23218	0.0256029	0.0579962
UL53	100.558	1.45372	0.413433	3.51621	0.00043775	0.00141601
UL53alternate	86.848	1.35852	0.444897	3.05357	0.00226136	0.0064876
UL54	823.588	0.960385	0.312783	3.07045	0.00213735	0.00615638
UL55	186.583	1.73295	0.338749	5.11572	3.1255e-07	1.52574e-06
UL56	135.648	0.587247	0.682773	0.860091	0.389739	0.542967
LAT	5868.91	0.348148	0.227563	1.5299	0.126042	0.226337
α0	16471.3	0.75452	0.29994	2.51557	0.0118841	0.0293394
γ34.5	161.262	0.687367	0.522723	1.31497	0.188519	0.313385
L/ST	5137.02	0.168698	0.119057	1.41696	0.156496	0.270096
α4	8427.97	0.640004	0.269256	2.37693	0.0174572	0.0413194
US1	3249.34	0.722449	0.317863	2.27283	0.0230363	0.0527826
US2	287.601	0.978533	0.450798	2.17067	0.0299561	0.0665528
US3	317.497	1.36383	0.507371	2.68804	0.00718724	0.0186927
US4	68.9414	1.25069	0.433046	2.88811	0.00387564	0.0106303
US5	755.103	1.1736	0.535259	2.19258	0.0283373	0.0634105
US6	671.029	1.18681	0.551669	2.15131	0.0314516	0.0694721
US7	347.569	1.21038	0.594931	2.03449	0.0419022	0.0892067
US8	784.214	1.3078	0.510168	2.56346	0.0103634	0.0259415
US8A	289.03	1.36187	0.609923	2.23285	0.0255589	0.0579142
US9	90.9715	1.20075	0.660619	1.81761	0.0691234	0.137162
US10	1672.01	1.12701	0.435689	2.58673	0.00968923	0.0244428
US11	2683.62	1.10189	0.43646	2.5246	0.011583	0.0286899
US12	2833	1.10322	0.429018	2.5715	0.0101259	0.0254162

### Sheet: n12(ICP4-)Vn12repair_1.5h
Gene	baseMean	log2FoldChange	lfcSE	stat	pvalue	padj
UL1	1444.9	5.32308	0.915795	5.81252	6.15408e-09	2.31661e-07
UL2	1145.72	5.28352	0.909414	5.80981	6.25436e-09	2.34031e-07
UL3	720.466	5.2611	0.86138	6.10776	1.01037e-09	4.41256e-08
UL4	194.684	5.66631	0.759653	7.45908	8.71288e-14	8.15552e-12
UL5	864.939	5.53909	0.929607	5.95853	2.54517e-09	1.03648e-07
UL6	1349.21	5.5616	1.19744	4.64456	3.40809e-06	6.18447e-05
UL7	534.307	5.24991	1.08057	4.85847	1.18297e-06	2.43082e-05
UL8	758.283	5.54819	1.1021	5.03421	4.79818e-07	1.1063e-05
UL9	1647.02	5.64037	1.18664	4.75322	2.00206e-06	3.87595e-05
UL10	1020.47	5.18334	1.06402	4.87148	1.10765e-06	2.28805e-05
UL11	494.051	5.18304	0.894827	5.79223	6.94567e-09	2.57756e-07
UL12.5	972.815	5.10013	0.91792	5.55618	2.75741e-08	8.68115e-07
UL12	1159.11	5.12498	0.948267	5.40458	6.49619e-08	1.85014e-06
UL13	1590.44	5.14331	1.05517	4.87441	1.09132e-06	2.25878e-05
UL14	1693.14	5.13483	1.02297	5.01955	5.17917e-07	1.17769e-05
UL15	1259.91	5.54703	0.942918	5.88283	4.03309e-09	1.58677e-07
UL16	364.71	5.23792	1.00882	5.1921	2.07934e-07	5.26247e-06
UL17	981.211	5.15884	1.00297	5.14358	2.69554e-07	6.65545e-06
UL15.5	192.102	5.49442	0.962741	5.70706	1.14943e-08	4.02805e-07
UL18	453.509	5.46554	0.89924	6.07795	1.21726e-09	5.24309e-08
UL19	3639.74	5.55516	0.974415	5.70102	1.19096e-08	4.14943e-07
UL20	3803.29	5.57531	0.970614	5.74411	9.24072e-09	3.34211e-07
UL20.5	3982.81	5.59971	0.967937	5.7852	7.24278e-09	2.66251e-07
UL21	620.492	6.09478	1.26116	4.83269	1.34703e-06	2.72685e-05
UL22	1030.68	5.48767	0.821349	6.68129	2.36856e-11	1.43936e-09
UL23	595.787	5.49614	0.746513	7.36242	1.8061e-13	1.59084e-11
UL24	2460.81	5.5904	1.14237	4.8937	9.89569e-07	2.07004e-05
UL25	2003.92	5.6283	1.13808	4.94544	7.59709e-07	1.64745e-05
UL26	1364.15	5.54657	1.2118	4.57715	4.71348e-06	8.22027e-05
UL26.5	783.995	5.11056	1.22186	4.18261	2.88178e-05	0.000393915
UL27	2004.74	5.45766	0.91255	5.98067	2.22222e-09	9.09688e-08
UL28	3252.08	5.60886	0.965256	5.81075	6.21954e-09	2.33285e-07
UL29	2881.26	5.81432	0.993772	5.85076	4.89339e-09	1.88736e-07
UL30	1735.37	5.48484	1.13863	4.81705	1.45695e-06	2.90991e-05
UL31	548.287	5.13656	0.888136	5.78353	7.31484e-09	2.68585e-07
UL32	1135.96	5.26934	1.06593	4.94341	7.67661e-07	1.65668e-05
UL33	1485.32	4.9964	1.16718	4.28075	1.86268e-05	0.000270658
UL34	1153.05	5.14828	1.12052	4.59455	4.33693e-06	7.61867e-05
UL35	373.448	5.08575	1.02848	4.94491	7.61786e-07	1.65014e-05
UL36	2540.55	5.05897	1.22282	4.13714	3.51666e-05	0.000465282
UL37	1352.89	5.73884	1.11422	5.15056	2.59714e-07	6.43784e-06
UL38	630.863	4.96578	0.914649	5.42917	5.66181e-08	1.64386e-06
UL39	11661.1	5.4209	1.37211	3.95078	7.78955e-05	0.000923118
UL40	2795.01	5.82099	1.22287	4.76011	1.93491e-06	3.76383e-05
UL41	528.988	4.90983	1.0652	4.60931	4.04e-06	7.15916e-05
UL42	2315.68	5.2906	1.10203	4.80079	1.58039e-06	3.12856e-05
UL43	1157.24	5.48608	1.14576	4.78814	1.68334e-06	3.31144e-05
UL43.5	358.528	4.75563	1.0887	4.36818	1.25285e-05	0.000192955
UL44	1609.1	5.04136	1.10068	4.58023	4.64472e-06	8.10939e-05
UL45	479.561	5.08901	1.05658	4.81649	1.46105e-06	2.91624e-05
UL46	1661.42	4.97033	1.03678	4.79402	1.6347e-06	3.22385e-05
UL47	4687.81	4.73698	0.982728	4.82023	1.43391e-06	2.87304e-05
UL48	3488.42	6.54472	1.2205	5.36233	8.21572e-08	2.2758e-06
UL49	1022.88	4.783	0.968703	4.93753	7.91185e-07	1.6981e-05
UL49A	1559.02	4.85601	1.03459	4.69366	2.68358e-06	5.02983e-05
UL50	905.957	5.09745	0.958942	5.31571	1.06245e-07	2.87201e-06
UL51	451.074	6.4105	0.947206	6.7678	1.30754e-11	8.48871e-10
UL52	1637.03	5.54895	1.23464	4.49438	6.97741e-06	0.000115824
UL53	497.14	5.48966	1.02578	5.35171	8.71273e-08	2.39864e-06
UL53alternate	451.309	5.4383	1.01277	5.36973	7.88542e-08	2.19789e-06
UL54	15134.5	4.64036	0.839196	5.52953	3.21094e-08	9.93229e-07
UL55	6833.96	4.58663	0.919441	4.9885	6.08495e-07	1.35605e-05
UL56	478.542	5.47941	1.00499	5.45218	4.97571e-08	1.47045e-06
LAT	19317.5	4.33348	0.998657	4.33931	1.42928e-05	0.000216512
α0	45048	4.73386	1.02016	4.64033	3.47854e-06	6.28684e-05
γ34.5	416.414	4.87047	1.06077	4.59143	4.40218e-06	7.716e-05
L/ST	17125.4	3.97537	0.999562	3.97712	6.97562e-05	0.000840317
α4	37431.9	4.3677	1.0201	4.28166	1.85508e-05	0.00026993
US1	20481.6	4.45881	1.0277	4.33863	1.43372e-05	0.00021708
US2	632.741	5.33204	0.955743	5.57895	2.41978e-08	7.6846e-07
US3	2388	4.7714	0.955434	4.99396	5.91528e-07	1.32584e-05
US4	343.936	4.73511	0.830211	5.7035	1.17369e-08	4.0938e-07
US5	1797.31	4.43586	0.908611	4.88203	1.05e-06	2.18335e-05
US6	1422.99	4.34072	0.899897	4.82357	1.41012e-06	2.82899e-05
US7	663.124	4.5582	0.922064	4.94348	7.67417e-07	1.65668e-05
US8	1961.77	4.68766	0.948092	4.94431	7.64123e-07	1.6536e-05
US8A	848.186	4.79328	0.789759	6.06929	1.28478e-09	5.50063e-08
US9	404.591	4.83397	0.891511	5.42222	5.88644e-08	1.6934e-06
US10	11762.5	4.53003	0.972471	4.65826	3.18888e-06	5.85443e-05
US11	14581.1	4.501	0.972269	4.62937	3.66772e-06	6.5832e-05
US12	15376.9	4.49648	0.973591	4.61845	3.86624e-06	6.87266e-05

### Sheet: n212(ICP4-)Vn212repair_1.5h
Gene	baseMean	log2FoldChange	lfcSE	stat	pvalue	padj
UL1	135503	5.33718	0.719572	7.41716	1.19661e-13	7.72148e-11
UL2	114269	5.38925	0.707925	7.61273	2.68361e-14	2.40511e-11
UL3	117949	5.86538	0.65451	8.96149	3.20321e-19	7.38203e-16
UL4	28230.8	6.01735	0.704354	8.54307	1.30701e-17	2.63559e-14
UL5	97721.6	6.3209	0.656207	9.63249	5.82995e-22	2.35122e-18
UL6	162026	4.748	0.705919	6.72598	1.74412e-11	7.40423e-09
UL7	57639.2	4.86043	0.639452	7.60093	2.94016e-14	2.49635e-11
UL8	45817.3	5.40284	0.720371	7.50008	6.37803e-14	4.29364e-11
UL9	124873	5.64346	0.731105	7.71909	1.17166e-14	1.11184e-11
UL10	123110	4.94052	0.700745	7.05038	1.78431e-12	8.99515e-10
UL11	78098.2	5.32123	0.899271	5.91727	3.27327e-09	8.51683e-07
UL12.5	133001	4.99683	0.842069	5.93399	2.95656e-09	7.93111e-07
UL12	148213	5.06515	0.793348	6.38453	1.71928e-10	6.93388e-08
UL13	210632	5.05965	0.822202	6.15377	7.56607e-10	2.26029e-07
UL14	227060	5.10324	0.812837	6.27831	3.42264e-10	1.22698e-07
UL15	123606	5.31978	0.703434	7.56259	3.95128e-14	3.1871e-11
UL16	41389.2	4.91353	0.717682	6.84638	7.57395e-12	3.39397e-09
UL17	126495	4.92676	0.701751	7.02066	2.20817e-12	1.07946e-09
UL15.5	19253.2	5.57126	0.742847	7.49988	6.38776e-14	4.29364e-11
UL18	103507	4.35712	0.88014	4.95048	7.403e-07	0.000131236
UL19	792700	4.3447	0.824498	5.26951	1.36787e-07	2.62696e-05
UL20	828447	4.38777	0.816838	5.37165	7.80188e-08	1.61359e-05
UL20.5	858745	4.37704	0.825799	5.30037	1.15569e-07	2.27362e-05
UL21	117604	4.94106	0.67595	7.30981	2.67525e-13	1.43857e-10
UL22	157747	4.94682	0.601533	8.22369	1.97331e-16	2.65279e-13
UL23	55286.1	5.75335	0.399747	14.3925	5.76711e-47	9.3035e-43
UL24	414141	4.73873	0.765912	6.18704	6.13031e-10	1.92081e-07
UL25	337364	4.76693	0.757882	6.2898	3.1787e-10	1.16543e-07
UL26	242478	4.59822	0.732966	6.27344	3.53147e-10	1.23847e-07
UL26.5	190938	4.37974	0.701291	6.24525	4.23119e-10	1.39301e-07
UL27	214384	5.57981	0.692957	8.05218	8.13354e-16	9.37216e-13
UL28	364614	5.677	0.712575	7.96688	1.62732e-15	1.64074e-12
UL29	310959	5.53175	0.609912	9.06975	1.19294e-19	3.20742e-16
UL30	227833	6.08489	0.575103	10.5805	3.66916e-26	1.97303e-22
UL31	149765	4.17858	0.725489	5.75967	8.42776e-09	2.12432e-06
UL32	199589	4.32896	0.683102	6.33721	2.33971e-10	8.9867e-08
UL33	310506	4.6922	0.847715	5.53511	3.11036e-08	7.16804e-06
UL34	259240	4.50103	0.899337	5.00483	5.59103e-07	0.000101342
UL35	117476	3.92109	0.96535	4.06183	4.86893e-05	0.00606856
UL36	239461	3.97945	0.817491	4.86789	1.12798e-06	0.000195663
UL37	97741.6	4.62455	0.748461	6.17875	6.46121e-10	1.96665e-07
UL38	116328	3.96866	0.936523	4.23766	2.25865e-05	0.00306189
UL39	408728	4.82192	0.641868	7.51233	5.80834e-14	4.25909e-11
UL40	98984.5	5.1367	0.628738	8.16985	3.08766e-16	3.83155e-13
UL41	86085.1	5.5516	0.870494	6.37753	1.79965e-10	7.08095e-08
UL42	295508	4.91389	0.704459	6.97541	3.0499e-12	1.44709e-09
UL43	153467	4.1894	0.735182	5.69846	1.20898e-08	3.0005e-06
UL43.5	15787.2	4.91502	0.788701	6.23179	4.61127e-10	1.48778e-07
UL44	364102	3.96046	0.745962	5.3092	1.10107e-07	2.1929e-05
UL45	93309.9	4.35287	0.710894	6.12309	9.17753e-10	2.68733e-07
UL46	195401	5.01835	0.811312	6.18548	6.19156e-10	1.92081e-07
UL47	573368	4.42061	0.862091	5.12778	2.93182e-07	5.37457e-05
UL48	359688	4.67065	0.841071	5.55323	2.80447e-08	6.65318e-06
UL49	140505	4.59968	0.733861	6.26779	3.66216e-10	1.25698e-07
UL49A	224072	4.18925	0.776485	5.39515	6.84678e-08	1.4926e-05
UL50	60932.5	5.62925	0.449648	12.5192	5.85977e-36	4.72649e-32
UL51	58441.9	4.62632	0.624575	7.40715	1.29042e-13	8.00658e-11
UL52	154088	5.14577	0.619572	8.30537	9.95124e-17	1.7837e-13
UL53	50245.5	5.08935	0.618377	8.23017	1.86945e-16	2.65279e-13
UL53alternate	46133.7	4.95072	0.601001	8.23745	1.75917e-16	2.65279e-13
UL54	93922.8	3.43	0.636442	5.38934	7.07168e-08	1.52107e-05
UL55	40174.7	3.59657	0.499907	7.19449	6.26969e-13	3.26266e-10
UL56	24447.7	4.1219	0.925372	4.45432	8.41615e-06	0.00126887
LAT	235091	0.913818	0.907983	1.00643	0.314211	1
α0	333323	2.65436	0.797887	3.32673	0.000878701	0.0766227
γ34.5	18675.9	4.9882	0.815001	6.12049	9.3287e-10	2.68733e-07
L/ST	52972.7	0.842073	0.838842	1.00385	0.31545	1
α4	110584	2.35806	0.802546	2.93823	0.00330095	0.221959
US1	253839	3.26773	0.757507	4.3138	1.60475e-05	0.00231141
US2	124300	4.13589	0.741906	5.57468	2.47987e-08	6.06139e-06
US3	76663.4	3.66006	0.817697	4.47606	7.60322e-06	0.00116814
US4	21232.7	3.89211	0.8545	4.55484	5.24246e-06	0.000821082
US5	231151	4.67237	0.690499	6.76666	1.3179e-11	5.74602e-09
US6	205847	4.99289	0.682579	7.31475	2.5787e-13	1.43447e-10
US7	112357	5.29727	0.705074	7.51307	5.77571e-14	4.25909e-11
US8	283848	4.84504	0.808353	5.99371	2.05102e-09	5.80474e-07
US8A	74511.6	5.07504	0.793193	6.39825	1.5717e-10	6.50119e-08
US9	32271.3	4.99927	0.836182	5.97868	2.24947e-09	6.25663e-07
US10	243445	3.47751	0.82877	4.19599	2.71685e-05	0.00357938
US11	307366	3.43187	0.848103	4.04652	5.19842e-05	0.00630533
US12	316651	3.41484	0.842503	4.05321	5.05195e-05	0.00617409

### Sheet: deltaICP22Vrepair_1.5h
Gene	baseMean	log2FoldChange	lfcSE	stat	pvalue	padj
UL1	7001.65	1.84947	0.613744	3.01343	0.00258314	0.109071
UL2	6052.16	1.89818	0.604359	3.14082	0.00168475	0.0834212
UL3	2847.26	2.51612	0.594577	4.23179	2.31841e-05	0.00387315
UL4	1330.29	2.44245	0.383406	6.37039	1.88547e-10	3.01863e-07
UL5	8890.06	2.69754	0.572129	4.71491	2.41815e-06	0.000611282
UL6	9281.31	1.59477	0.569772	2.79896	0.00512671	0.16694
UL7	3983.89	1.50908	0.553784	2.72504	0.00642938	0.189374
UL8	5450.44	2.13113	0.596595	3.57215	0.000354066	0.0282727
UL9	12806.3	2.08221	0.607919	3.42514	0.000614488	0.042466
UL10	4523.7	1.25688	0.327474	3.83809	0.000123994	0.0131612
UL11	2930.94	1.84928	0.361501	5.11557	3.12794e-07	0.000143081
UL12.5	5426.39	1.91635	0.370108	5.1778	2.24513e-07	0.000119815
UL12	6150.22	1.89894	0.369091	5.1449	2.67658e-07	0.00012885
UL13	9384.35	1.90827	0.371988	5.12992	2.89871e-07	0.000135829
UL14	10192	1.90471	0.373996	5.09288	3.52671e-07	0.000151689
UL15	8471.12	1.87206	0.662428	2.82606	0.00471246	0.15893
UL16	2131.7	1.8516	0.372526	4.97039	6.68186e-07	0.000242211
UL17	5767.4	1.97534	0.517878	3.81429	0.000136575	0.0139568
UL15.5	1439.06	1.94367	0.599716	3.24097	0.00119122	0.0659532
UL18	2733.68	1.45519	0.390333	3.72808	0.000192943	0.018082
UL19	16370.1	1.23341	0.386172	3.19393	0.00140348	0.0736712
UL20	17297.1	1.28455	0.385798	3.3296	0.000869696	0.0530432
UL20.5	17870.2	1.30351	0.386754	3.37039	0.000750618	0.0488942
UL21	1890.73	1.69822	0.392006	4.33214	1.47665e-05	0.00286559
UL22	4108.08	1.98957	0.389664	5.10586	3.29298e-07	0.000147127
UL23	1742.58	2.49023	0.626768	3.97312	7.09367e-05	0.00884959
UL24	10040.5	0.988207	0.516693	1.91256	0.0558044	0.522728
UL25	7986.29	0.862763	0.389727	2.21376	0.026845	0.398879
UL26	5523.29	0.707648	0.386132	1.83266	0.0668537	0.554947
UL26.5	3552.1	0.725844	0.379324	1.91352	0.0556816	0.521831
UL27	7966.94	1.63098	0.370286	4.40464	1.0596e-05	0.00221272
UL28	10720.6	1.8318	0.375142	4.88297	1.04502e-06	0.000325988
UL29	8435.33	2.30735	0.559119	4.12676	3.67913e-05	0.00527489
UL30	4463.64	1.91854	0.582153	3.29559	0.000982155	0.0576199
UL31	2129.33	1.67136	0.38476	4.34389	1.39981e-05	0.00278345
UL32	4352.96	2.01209	0.383751	5.24322	1.57797e-07	9.18667e-05
UL33	5684.48	1.17419	0.560539	2.09476	0.0361925	0.45328
UL34	4657.92	1.23586	0.557463	2.21693	0.0266278	0.397803
UL35	1415.19	0.936736	0.550211	1.7025	0.0886611	0.601573
UL36	17038	2.12931	0.384098	5.54367	2.96204e-08	2.27627e-05
UL37	8876.91	2.19633	0.548443	4.00467	6.2104e-05	0.00811661
UL38	4160.36	1.69296	0.373458	4.53319	5.80998e-06	0.00131319
UL39	14113.5	2.01277	0.552502	3.64301	0.000269466	0.0231115
UL40	3871.41	1.97154	0.555572	3.54866	0.000387195	0.030239
UL41	3292.67	2.28977	0.609916	3.75424	0.000173869	0.0166188
UL42	5040.12	1.58188	0.382544	4.13515	3.54717e-05	0.00516275
UL43	2547.67	1.9736	0.59198	3.33391	0.000856356	0.0528675
UL43.5	2009.47	2.27931	0.620468	3.67354	0.000239216	0.0213759
UL44	7785.84	1.52749	0.364188	4.19422	2.73808e-05	0.00438367
UL45	2259.52	1.49517	0.348201	4.29399	1.75489e-05	0.00318065
UL46	7460.06	1.54153	0.360702	4.27369	1.92265e-05	0.00339119
UL47	15722.6	1.48211	0.371621	3.98823	6.6567e-05	0.00858312
UL48	5856.9	1.57661	0.368768	4.27534	1.90845e-05	0.00339119
UL49	3521.49	1.40095	0.369952	3.78685	0.00015257	0.0151092
UL49A	5384.83	1.40398	0.373799	3.75598	0.000172661	0.0166188
UL50	2712.06	2.05782	0.565095	3.64155	0.000271007	0.0231403
UL51	2276.39	1.66114	0.555558	2.99005	0.00278935	0.114016
UL52	8120.76	2.24375	0.56429	3.97624	7.00141e-05	0.00884959
UL53	1970.34	2.24563	0.556192	4.03751	5.40223e-05	0.00736083
UL53alternate	1737.2	2.26812	0.589911	3.84485	0.000120625	0.0128747
UL54	3976.56	1.33376	0.598913	2.22697	0.0259491	0.391007
UL55	1058.39	1.40976	0.662805	2.12696	0.0334234	0.438914
UL56	1608.43	1.72754	0.699366	2.47015	0.0135055	0.28203
LAT	19887.2	1.61708	0.597591	2.706	0.00680981	0.196127
α0	22780.7	0.885328	0.574932	1.53988	0.123589	0.654272
γ34.5	1801.49	1.34291	0.585165	2.29493	0.0217374	0.360016
L/ST	8931.16	1.25032	0.616581	2.02783	0.0425777	0.482767
α4	21370.2	0.85061	0.530711	1.60278	0.108984	0.636996
US1	7384.63	-0.998037	0.610945	-1.6336	0.102343	0.628186
US2	3244.95	1.23712	0.617437	2.00364	0.0451089	0.493273
US3	5451	1.71876	0.613583	2.80118	0.00509162	0.166929
US4	1579.1	1.66622	0.541259	3.07842	0.00208104	0.0965821
US5	7243.86	1.21479	0.51683	2.35047	0.0187498	0.332199
US6	6270.4	1.20988	0.391418	3.09103	0.00199466	0.0939967
US7	3508.76	1.09147	0.534642	2.04149	0.0412017	0.4787
US8	6990.09	1.26052	0.374946	3.36186	0.000774191	0.0496806
US8A	3353.7	1.09803	0.377327	2.91003	0.00361389	0.135341
US9	1393.96	1.03424	0.374908	2.75866	0.00580389	0.177906
US10	4918.67	-0.167933	0.595414	-0.282044	0.77791	0.944107
US11	7240	-0.169079	0.598941	-0.282296	0.777716	0.944032
US12	8307.18	-0.0773098	0.588944	-0.131268	0.895563	0.976622

### Sheet: deltaICP22repairnoCHXvCHX
Gene	baseMean	log2FoldChange	lfcSE	stat	pvalue	padj
UL1	4999.71	1.10525	0.32404	3.41084	0.000647637	0.00242569
UL2	3681.43	1.22504	0.351733	3.48288	0.000496053	0.00189631
UL3	4613.82	0.5438	0.364253	1.49292	0.135459	0.24018
UL4	1634.56	0.415752	0.432206	0.961929	0.336085	0.479398
UL5	7388.6	0.814596	0.349957	2.3277	0.0199279	0.0499181
UL6	5105.96	0.802762	0.316133	2.53932	0.0111068	0.0301003
UL7	2063.15	1.03099	0.356758	2.88989	0.00385371	0.0119599
UL8	3161.79	1.48094	0.626741	2.36292	0.0181316	0.0460502
UL9	5379.25	1.25531	0.323947	3.87503	0.000106609	0.000465693
UL10	1764.46	1.10082	0.35747	3.07947	0.00207373	0.00692024
UL11	1559.51	0.937465	0.338052	2.77313	0.00555192	0.0164514
UL12.5	2638.14	0.92791	0.323099	2.87191	0.00408005	0.0125708
UL12	2860.87	0.959687	0.305942	3.13683	0.00170787	0.00581834
UL13	3828.32	0.909174	0.289219	3.14355	0.00166911	0.00569639
UL14	4030.91	0.927594	0.28967	3.20225	0.00136359	0.00474826
UL15	4292.15	0.798672	0.290629	2.74809	0.00599444	0.0175846
UL16	784.995	1.07038	0.342777	3.12268	0.00179214	0.00607438
UL17	2173.61	0.979956	0.328021	2.98748	0.0028129	0.00905026
UL15.5	801.516	0.553127	0.375646	1.47247	0.140894	0.247796
UL18	917.099	1.18758	0.369333	3.21548	0.00130226	0.00455434
UL19	5428.78	0.717274	0.274597	2.61209	0.00899893	0.0250491
UL20	5669.14	0.755125	0.270615	2.7904	0.00526426	0.0157289
UL20.5	6129.02	0.730941	0.280812	2.60296	0.00924232	0.0256338
UL21	909.722	1.12619	0.3234	3.48234	0.000497044	0.00189963
UL22	1520.56	0.941361	0.32412	2.90436	0.00368005	0.0114837
UL23	726.748	0.263245	0.378663	0.695196	0.486933	0.623123
UL24	4049.71	0.684262	0.280454	2.43984	0.0146939	0.0384067
UL25	2910.05	0.762814	0.303936	2.50978	0.0120805	0.0323763
UL26	1772.01	0.689786	0.308009	2.2395	0.0251236	0.0606357
UL26.5	1113.5	0.601081	0.320012	1.87831	0.0603388	0.125403
UL27	1719.71	0.187974	0.313219	0.600135	0.548416	0.674971
UL28	2667.23	0.470995	0.285203	1.65144	0.0986493	0.186513
UL29	3199	0.726739	0.317709	2.28743	0.0221705	0.0546038
UL30	1313.28	1.17411	0.327243	3.58788	0.000333374	0.00132289
UL31	701.54	0.668991	0.409294	1.6345	0.102153	0.191826
UL32	1389.51	0.855074	0.343042	2.49262	0.0126803	0.0337625
UL33	1231.12	0.51514	0.269875	1.90881	0.0562861	0.118522
UL34	975.633	0.905269	0.394814	2.2929	0.0218537	0.0539709
UL35	188.035	0.689881	0.54959	1.25527	0.209382	0.336941
UL36	4432.48	0.973191	0.285809	3.40504	0.000661535	0.00247193
UL37	2696.28	0.610955	0.309967	1.97103	0.0487201	0.105226
UL38	1092.34	1.14293	0.689556	1.65749	0.0974199	0.184519
UL39	4458.78	1.73163	0.233998	7.40019	1.35991e-13	2.10067e-12
UL40	1147.16	1.18058	0.302211	3.90648	9.3651e-05	0.000412969
UL41	1128.43	0.238768	0.354032	0.674425	0.500041	0.634735
UL42	1429.71	1.4445	0.287403	5.02605	5.00675e-07	3.24387e-06
UL43	1395	1.49822	0.359472	4.16785	3.07487e-05	0.000148693
UL43.5	640.484	1.35578	0.408111	3.32208	0.000893504	0.00324125
UL44	1862.11	1.5457	0.249877	6.18584	6.17736e-10	6.07206e-09
UL45	574.795	1.08572	0.363593	2.9861	0.00282562	0.0090864
UL46	1434.62	1.04728	0.364865	2.87032	0.00410056	0.0126277
UL47	3390.21	1.0861	0.620004	1.75176	0.0798144	0.156928
UL48	1555.78	0.745962	0.328165	2.27313	0.0230185	0.0563216
UL49	712.335	0.715732	0.335378	2.13411	0.032834	0.0760384
UL49A	1345.97	0.835935	0.273063	3.06133	0.00220358	0.00730272
UL50	1023.58	1.33659	0.390563	3.42222	0.000621118	0.00233373
UL51	691.151	0.880154	0.37794	2.32882	0.0198685	0.0497897
UL52	2261.61	1.40683	0.305196	4.6096	4.03437e-06	2.26344e-05
UL53	676.735	1.25662	0.372806	3.37072	0.000749714	0.0027666
UL53alternate	606.044	1.15875	0.3845	3.01366	0.00258115	0.00839709
UL54	2004.31	1.32254	0.282181	4.68686	2.77428e-06	1.5968e-05
UL55	527.303	1.77003	0.282929	6.25609	3.94756e-10	3.98366e-09
UL56	520.307	0.55637	0.409277	1.3594	0.17402	0.292094
LAT	12046.8	-0.307961	0.610665	-0.504304	0.614048	0.728106
α0	13536.2	0.413214	0.29451	1.40306	0.1606	0.274739
γ34.5	1296.47	0.553437	0.307467	1.79999	0.0718627	0.144369
L/ST	4416.9	-0.545501	0.703973	-0.77489	0.438405	0.57997
α4	12821.1	0.553736	0.278594	1.98761	0.0468544	0.101914
US1	4235.04	0.926044	0.341798	2.70933	0.00674186	0.0195212
US2	887.771	1.81832	0.34898	5.21038	1.88459e-07	1.3088e-06
US3	1669.49	0.117948	0.286851	0.411181	0.68094	0.781573
US4	498.74	-0.359361	0.411201	-0.873931	0.382156	0.526509
US5	3026.61	0.541069	0.285819	1.89305	0.0583513	0.122116
US6	2607.31	0.586748	0.292472	2.00617	0.0448386	0.0983033
US7	1080.32	0.555432	0.333938	1.66328	0.0962569	0.182778
US8	1800.26	0.551416	0.290055	1.90107	0.0572923	0.120327
US8A	498.174	0.887072	0.364654	2.43264	0.0149892	0.0390787
US9	229.718	0.433985	0.406896	1.06658	0.286164	0.425934
US10	5045.14	0.0808933	0.724837	0.111602	0.911139	0.944162
US11	6032.73	0.0485947	0.710924	0.0683543	0.945504	0.967098
US12	6230.2	0.0567159	0.698988	0.0811401	0.935331	0.960567

### Sheet: deltaICP22noCHXvCHX
Gene	baseMean	log2FoldChange	lfcSE	stat	pvalue	padj
UL1	4999.71	0.933466	0.309227	3.0187	0.00253858	0.00770998
UL2	3681.43	0.949081	0.330968	2.86759	0.00413615	0.0119436
UL3	4613.82	0.461637	0.345246	1.33713	0.181181	0.293856
UL4	1634.56	0.334997	0.354872	0.943995	0.345172	0.480149
UL5	7388.6	0.685352	0.331413	2.06797	0.038643	0.0834441
UL6	5105.96	0.693703	0.306811	2.26101	0.0237584	0.0553594
UL7	2063.15	0.891278	0.329399	2.70577	0.00681466	0.0185964
UL8	3161.79	0.866464	0.6104	1.4195	0.155753	0.260647
UL9	5379.25	0.90018	0.308523	2.91771	0.00352614	0.0103536
UL10	1764.46	1.07375	0.33603	3.19538	0.00139646	0.00450383
UL11	1559.51	0.824752	0.301493	2.73556	0.00622748	0.0171975
UL12.5	2638.14	0.826428	0.302061	2.73596	0.00621986	0.017178
UL12	2860.87	0.863494	0.286121	3.01794	0.00254502	0.00772802
UL13	3828.32	0.889894	0.274966	3.23638	0.00121057	0.00395882
UL14	4030.91	0.893426	0.276028	3.23673	0.0012091	0.00395459
UL15	4292.15	0.734338	0.278868	2.63328	0.00845643	0.022565
UL16	784.995	0.859023	0.298852	2.87441	0.00404788	0.0117107
UL17	2173.61	0.648337	0.312548	2.07436	0.0380461	0.0823406
UL15.5	801.516	0.789488	0.311196	2.53695	0.0111823	0.028886
UL18	917.099	0.798312	0.328532	2.42993	0.0151016	0.0375617
UL19	5428.78	0.778777	0.269567	2.88899	0.00386479	0.0112394
UL20	5669.14	0.801067	0.265687	3.01508	0.00256908	0.00779337
UL20.5	6129.02	0.733336	0.276345	2.6537	0.00796152	0.0213855
UL21	909.722	0.8876	0.282525	3.14167	0.00167988	0.00531786
UL22	1520.56	0.936717	0.296135	3.16314	0.00156075	0.00497586
UL23	726.748	0.810687	0.321915	2.51833	0.0117913	0.0302859
UL24	4049.71	0.750031	0.272959	2.74778	0.00600011	0.0166504
UL25	2910.05	0.710546	0.294261	2.41468	0.015749	0.0389391
UL26	1772.01	0.765565	0.293016	2.61271	0.00898274	0.0238117
UL26.5	1113.5	0.741392	0.298403	2.48454	0.012972	0.0329476
UL27	1719.71	0.72785	0.298174	2.44102	0.0146458	0.0366269
UL28	2667.23	0.77194	0.273771	2.81966	0.00480744	0.013652
UL29	3199	0.646317	0.304558	2.12215	0.0338254	0.0746223
UL30	1313.28	0.946732	0.295649	3.20221	0.00136377	0.004407
UL31	701.54	0.378504	0.37095	1.02037	0.307555	0.440958
UL32	1389.51	0.502874	0.322322	1.56016	0.118722	0.210001
UL33	1231.12	1.21542	0.245268	4.95547	7.21546e-07	4.27411e-06
UL34	975.633	1.20277	0.369358	3.25638	0.00112841	0.00371551
UL35	188.035	0.486961	0.473132	1.02923	0.303372	0.436777
UL36	4432.48	0.77001	0.277345	2.77637	0.00549704	0.0154064
UL37	2696.28	0.618113	0.29723	2.07958	0.0375641	0.0814518
UL38	1092.34	0.608538	0.678033	0.897505	0.369449	0.504449
UL39	4458.78	1.11167	0.229425	4.84544	1.26333e-06	7.21319e-06
UL40	1147.16	1.05174	0.289472	3.63329	0.000279831	0.0010496
UL41	1128.43	0.466023	0.323988	1.4384	0.150322	0.25323
UL42	1429.71	0.937062	0.271903	3.44632	0.000568282	0.00198857
UL43	1395	0.54127	0.344143	1.57281	0.115763	0.205906
UL43.5	640.484	0.745566	0.351108	2.12347	0.0337148	0.0744157
UL44	1862.11	1.00839	0.235917	4.27436	1.91691e-05	8.93313e-05
UL45	574.795	0.756368	0.336114	2.25033	0.0244279	0.0566525
UL46	1434.62	1.10239	0.348469	3.16351	0.00155877	0.00497038
UL47	3390.21	0.858763	0.616517	1.39293	0.163642	0.271216
UL48	1555.78	0.734483	0.314102	2.33836	0.0193688	0.046538
UL49	712.335	0.758018	0.307763	2.46299	0.0137782	0.0347291
UL49A	1345.97	1.06228	0.252455	4.2078	2.57865e-05	0.000117615
UL50	1023.58	0.616834	0.357579	1.72503	0.0845219	0.159941
UL51	691.151	0.654481	0.340322	1.92313	0.0544643	0.111164
UL52	2261.61	0.871758	0.289101	3.01541	0.00256635	0.00778816
UL53	676.735	0.897916	0.331215	2.71097	0.0067086	0.0183314
UL53alternate	606.044	0.817058	0.34171	2.39109	0.0167986	0.0412443
UL54	2004.31	0.744829	0.281092	2.64977	0.00805478	0.0216093
UL55	527.303	1.2658	0.281758	4.49251	7.03893e-06	3.52671e-05
UL56	520.307	0.793123	0.369864	2.14436	0.032004	0.0711824
LAT	12046.8	0.64986	0.610415	1.06462	0.287048	0.419077
α0	13536.2	0.483064	0.294378	1.64096	0.100805	0.184286
γ34.5	1296.47	0.992861	0.275664	3.60171	0.000316127	0.00117085
L/ST	4416.9	0.53978	0.703802	0.766949	0.443112	0.575715
α4	12821.1	0.766505	0.278463	2.75263	0.00591186	0.0164324
US2	887.771	0.984409	0.317848	3.09711	0.00195419	0.00609255
US3	1669.49	0.808894	0.280514	2.88361	0.00393142	0.0114099
US4	498.74	1.02024	0.389901	2.61667	0.00887913	0.0235684
US5	3026.61	0.804786	0.274692	2.92978	0.00339207	0.00999249
US6	2607.31	0.754315	0.277987	2.71349	0.00665795	0.0182076
US7	1080.32	0.750935	0.308496	2.43418	0.0149256	0.0372085
US8	1800.26	0.89178	0.276638	3.22364	0.00126574	0.00412519
US8A	498.174	1.07133	0.327563	3.2706	0.00107318	0.00355043
US9	229.718	0.904735	0.350578	2.5807	0.00986009	0.0258537
US10	5045.14	0.876324	0.724914	1.20887	0.226714	0.349891
US11	6032.73	0.890014	0.710986	1.2518	0.210641	0.33076
US12	6230.2	0.879404	0.699035	1.25803	0.208382	0.328103
